# Comparative proteomics of octocoral and scleractinian skeletomes and the evolution of coral calcification

**DOI:** 10.1101/2019.12.30.891028

**Authors:** Nicola Conci, Martin Lehmann, Sergio Vargas, Gert Wörheide

**Affiliations:** Department of Earth and Environmental Sciences, Ludwig-Maximilians-Universität, Munich, Germany; Biozentrum der LMU München, Department of Biology I–Botany, Grosshaderner Strasse 2–4, Planegg-Martinsried, Germany; SNSB - Bayerische Staatssammlung für Paläontologie und Geologie, Munich, Germany; GeoBio-Center LMU, Ludwig-Maximilians-Universität, Munich, Germany

## Abstract

Corals are ecosystem engineers of the coral reefs, one of the most biodiverse but severely threatened marine ecosystems. The ability of corals to form the three dimensional structure of reefs depends on the precipitation of calcium carbonate under biologically control. However, the exact mechanisms underlying this biologically controlled biomineralization remain to be fully unelucidated, for example whether corals employ a different molecular machinery for the deposition of different calcium carbonate (CaCO_3_) polymorphs (i.e., aragonite or calcite). Here we used tandem mass spectrometry (MS/MS) to compare skeletogenic proteins, i.e., the proteins occluded in the skeleton of three octocoral and one scleractinian species: *Tubipora musica* and *Sinularia* cf. *cruciata*, both forming calcite sclerites, the blue coral *Heliopora coerulea* with an aragonitic rigid skeleton, and the scleractinian aragonitic *Montipora digitata*. We observed extremely low overlap between aragonitic and calcitic species, while a core set of proteins is shared between octocorals producing calcite sclerites. However, the same carbonic anhydrase (CruCA4) is employed for the formation of skeletons of both polymorphs. Similarities could also be observed between octocorals and scleractinians, including the presence of a galaxin-like protein. Additionally, as in scleractinians, some octocoral skeletogenic proteins, such as acidic proteins and scleritin, appear to have been secondarily co-opted for calcification and likely derive from proteins playing different extracellular functions. In *H. coerulea*, co-option was characterized by aspartic acid-enrichment of proteins. This work represents the first attempt to identify the molecular basis underlying coral skeleton polymorph diversity, providing several new research targets and enabling both future functional and evolutionary studies aimed at elucidating the origin and evolution of biomineralization in corals.
