## Supplementary material for "Comparative proteomics of octocoral and scleractinian skeletomes and the evolution of coral calcification": References for sequences datasets used

### Sheet: Sheet1
Phylum	Class	Order	Family	Genus	Species	Accession	Reference
CNIDARIA	Anthozoa	Actiniaria	Actiniidae	Actinia	Actinia tenebrosa	GEVE00000000.1	van der Burg CA, Prentis PJ, Surm JM, Pavasovic A. Insights into the innate immunome of actiniarians using a comparative genomic approach. BMC Genomics. 2016;17: 850.
	Anthozoa	Actiniaria	Actiniidae	Anthopleura	Anthopleura buddemeieri		van der Burg CA, Prentis PJ, Surm JM, Pavasovic A. Insights into the innate immunome of actiniarians using a comparative genomic approach. BMC Genomics. 2016;17: 850.
	Anthozoa	Actiniaria	Actiniidae	Anthopleura	Anthopleura elegantissima	GBXJ00000000.1, GBYC00000000.1	available at http://people.oregonstate.edu/~meyere/data.html
	Anthozoa	Actiniaria	Actiniidae	Aulactinia	Aulactinia veratra		van der Burg CA, Prentis PJ, Surm JM, Pavasovic A. Insights into the innate immunome of actiniarians using a comparative genomic approach. BMC Genomics. 2016;17: 850.
	Anthozoa	Actiniaria	Actiniidae	Bolocera	Bolocera tuediae		Urbarova, I., Karlsen, B. O., Okkenhaug, S., Seternes, O. M., Johansen, S. D., & Emblem, Å. (2012). Digital marine bioprospecting: mining new neurotoxin drug candidates from the transcriptomes of cold-water sea anemones. Marine drugs, 10(10), 2265-2279. Dataset available at http://ryanlab.whitney.ufl.edu/downloads/Cnidaria_transcriptomes/#
	Anthozoa	Actiniaria	Aiptasiidae	Exaiptasia	Exaiptasia pallida		Lehnert EM, Burriesci MS, Pringle JR. Developing the anemone Aiptasia as a tractable model for cnidarian-dinoflagellate symbiosis: the transcriptome of aposymbiotic A. pallida.BMC Genomics. 2012;13: 271. Lehnert EM, Mouchka ME, Burriesci MS, Gallo ND, Schwarz JA, Pringle JR. Extensive differences in gene expression between symbiotic and aposymbiotic cnidarians. G3 . 2014;4: 277–295. Zapata F, Goe…
	Anthozoa	Actiniaria	Edwardsiidae	Nematostella	Nematostella vectensis		Putnam NH, Srivastava M, Hellsten U, Dirks B, Chapman J, Salamov A, et al. Sea anemone genome reveals ancestral eumetazoan gene repertoire and genomic organization. Science. 2007;317: 86–94. Moran Y, Fredman D, Praher D, Li XZ, Wee LM, Rentzsch F, et al. Cnidarian microRNAs frequently regulate targets by cleavage. Genome Res. 2014;24: 651–663.
	Anthozoa	Actiniaria	Edwardsiidae	Edwardsiella	Edwardsiella lineata		AStefanik, D. J., Lubinski, T. J., Granger, B. R., Byrd, A. L., Reitzel, A. M., DeFilippo, L., ... & Finnerty, J. R. (2014). Production of a reference transcriptome and transcriptomic database (EdwardsiellaBase) for the lined sea anemone, Edwardsiella lineata, a parasitic cnidarian. BMC genomics, 15(1), 71.Dataset available at http://ryanlab.whitney.ufl.edu/downloads/Cnidaria_transcriptomes/#
	Anthozoa	Actiniaria	Hormathiidae	Hormathia	Hormathia digitata		Urbarova, I., Karlsen, B. O., Okkenhaug, S., Seternes, O. M., Johansen, S. D., & Emblem, Å. (2012). Digital marine bioprospecting: mining new neurotoxin drug candidates from the transcriptomes of cold-water sea anemones. Marine drugs, 10(10), 2265-2279. Dataset available at http://ryanlab.whitney.ufl.edu/downloads/Cnidaria_transcriptomes/#
	Anthozoa	Alcyonacea	Acanthogorgiidae	Acanthogrgia	Acanthogorgia aspera	GETB00000000.1	Coral Acanthogorgia vegae with zooxanthellae Transcriptome TSA : Unpublished – Chen,M.
	Anthozoa	Alcyonacea	Briareidae	Briareum	Briareum asbestinum		De novo transcriptome assembly of the soft octocoral Briareum asbestinum (digitate morphology) from southwest continental shelf of Puerto Rico : Unpublished – Rivera Garcia,L., Rivera-Vicens,R., Veglia,A.J., Schizas,N.V.
	Anthozoa	Alcyonacea	Clavulariidae	Clavularia	Clavularia sp.		Medusozoan genomes shed light on evolution of the jellyfish body plan : Unpublished Khalturin,K., Shinzato,C., Khalturina,M., Hamada,M., Fujie,M., Koyanagi,R., Kanda,M., Goto,H., Anton-Erxleben,F., Toyokawa,M., Toshino,S., Satoh,N.
	Anthozoa	Alcyonacea	Coralliidae	Corallium	Corallium rubrum		Pratlong M, Haguenauer A, Chabrol O, Klopp C, Pontarotti P, Aurelle D. The red coral (Corallium rubrum) transcriptome: a new resource for population genetics and localadaptation studies. Mol Ecol Resour. 2015;15: 1205–1215.
	Anthozoa	Alcyonacea	Gorgoniidae	Gorgonia	Gorgonia ventalina		Burge, C. A., Mouchka, M. E., Harvell, C. D., & Roberts, S. (2013). Immune response of the Caribbean sea fan, Gorgonia ventalina, exposed to an Aplanochytrium parasite as revealed by transcriptome sequencing. Frontiers in physiology, 4, 180.
	Anthozoa	Alcyonacea	Gorgoniidae	Eunicella	Eunicella cavolinii		Romiguier, J., Gayral, P., Ballenghien, M., Bernard, A., Cahais, V., Chenuil, A., ... & Loire, E. (2014). Comparative population genomics in animals uncovers the determinants of genetic diversity. Nature, 515(7526), 261. Dataset available at http://ryanlab.whitney.ufl.edu/downloads/Cnidaria_transcriptomes/#
	Anthozoa	Alcyonacea	Gorgoniidae	Eunicella	Eunicella flexuosa		Dataset available at http://ryanlab.whitney.ufl.edu/downloads/Cnidaria_transcriptomes/#
	Anthozoa	Alcyonacea	Gorgoniidae	Eunicella	Eunicella verrucosa		Romiguier, J., Gayral, P., Ballenghien, M., Bernard, A., Cahais, V., Chenuil, A., ... & Loire, E. (2014). Comparative population genomics in animals uncovers the determinants of genetic diversity. Nature, 515(7526), 261. Dataset available at http://ryanlab.whitney.ufl.edu/downloads/Cnidaria_transcriptomes/#
	Anthozoa	Alcyonacea	Gorgoniidae	Leptogorgia	Leptogorgia sermentosa		Dataset available at http://ryanlab.whitney.ufl.edu/downloads/Cnidaria_transcriptomes/#
	Anthozoa	Alcyonacea	Nidaliidae	Nephthyigorgia	Nephthyigorgia sp.		Dataset available at http://ryanlab.whitney.ufl.edu/downloads/Cnidaria_transcriptomes/#
	Anthozoa	Alcyonacea	Xeniidae	Xenia	Xenia sp.	GHBC00000000.1	Medusozoan genomes shed light on evolution of the jellyfish body plan : Unpublished Khalturin,K., Shinzato,C., Khalturina,M., Hamada,M., Fujie,M., Koyanagi,R., Kanda,M., Goto,H., Anton-Erxleben,F., Toyokawa,M., Toshino,S., Satoh,N.
	Anthozoa	Pennatulacea	Renillidae	Renilla	Renilla reniformis		Kayal, E., Bentlage, B., Pankey, M. S., Ohdera, A. H., Medina, M., Plachetzki, D. C., ... & Ryan, J. F. (2018). Phylogenomics provides a robust topology of the major cnidarian lineages and insights on the origins of key organismal traits. BMC Evolutionary Biology, 18(1), 68.
	Anthozoa	Corallimorpharia	Corallimorphidae	Corynactis	Corynactis australis	GELM00000000.1	Lin MF, Chou WH, Kitahara MV, Chen CLA, Miller DJ, Forêt S. Corallimorpharians nare not “naked corals”: insights into relationships between Scleractinia and Corallimorpharia from phylogenomic analyses. PeerJ. PeerJ Inc.; 2016;4: e2463.
	Anthozoa	Corallimorpharia	Discosomatidae	Amplexidiscus	Amplexidiscus fenestrafer		Wang X, Liew YJ, Li Y, Zoccola D, Tambutte S, Aranda M. Draft genomes of the corallimorpharians Amplexidiscus fenestrafer and Discosoma sp. Mol Ecol Resour.2017;17: e187–e195
	Anthozoa	Corallimorpharia	Discosomatidae	Discosoma	Discosoma sp		Wang X, Liew YJ, Li Y, Zoccola D, Tambutte S, Aranda M. Draft genomes of the corallimorpharians Amplexidiscus fenestrafer and Discosoma sp. Mol Ecol Resour.2017;17: e187–e195
	Anthozoa	Corallimorpharia	Discosomatidae	Rhodactis	Rhodactis indosinensis	GELO00000000.1	Lin MF, Chou WH, Kitahara MV, Chen CLA, Miller DJ, Forêt S. Corallimorpharians nare not “naked corals”: insights into relationships between Scleractinia and Corallimorpharia from phylogenomic analyses. PeerJ. PeerJ Inc.; 2016;4: e2463.
	Anthozoa	Corallimorpharia	Ricordeidae	Ricordea	Ricordea yuma	GELN00000000.1	Lin MF, Chou WH, Kitahara MV, Chen CLA, Miller DJ, Forêt S. Corallimorpharians nare not “naked corals”: insights into relationships between Scleractinia and Corallimorpharia from phylogenomic analyses. PeerJ. PeerJ Inc.; 2016;4: e2463.
	Anthozoa	Scleractinia	Acroporidae	Acropora	Acropora digitifera		Shinzato C, Shoguchi E, Kawashima T, Hamada M, Hisata K, Tanaka M, et al. Using the Acropora digitifera genome to understand coral responses to environmental change. Nature. Nature Publishing Group; 2011;476: 320–323.
	Anthozoa	Scleractinia	Acroporidae	Astreopora	Astreopora sp		Bhattacharya D, Agrawal S, Aranda M, Baumgarten S, Belcaid M, Drake JL, et al. Comparative genomics explains the evolutionary success of reef-forming corals. Elife. 2016;5. Available: https://www.ncbi.nlm.nih.gov/pmc/articles/PMC4878875
	Anthozoa	Scleractinia	Acroporidae	Montipora	Montipora aequituberculata		Kenkel lab at http://dornsife.usc.edu/labs/carlslab/data/
	Anthozoa	Scleractinia	Acroporidae	Montipora	Montipora digitata		González-Pech RA, Vargas S, Francis WR, Wörheide G. Transcriptomic Resilience of the Montipora digitata Holobiont to Low pH. Frontiers in Marine Science. 2017;4: 403.
	Anthozoa	Scleractinia	Acroporidae	Alveopora	Alveopora japonica	GGJR00000000.1	Ryu,T. Reference transcriptome of colonial scleractinian coral Alveopora japonica : Unpublished
	Anthozoa	Scleractinia	Agariciidae	Agaricia	Agaricia lamarcki	GGLC00000000.2	Veglia,A.J., Hammerman,N.M., Rivera-Vicens,R.E., Schizas,N.V. De novo transcriptome assembly of the coral Agaricia lamarcki from mesophotic depths in southwest Puerto Rico : Unpublished
	Anthozoa	Scleractinia	Dendrophyllidae	Dendrophyllia	Dendrophyllia sp.		Yum, L. K., Baumgarten, S., Röthig, T., Roder, C., Roik, A., Michell, C., & Voolstra, C. R. (2017). Transcriptomes and expression profiling of deep-sea corals from the Red Sea provide insight into the biology of azooxanthellate corals. Scientific reports, 7(1), 6442.
	Anthozoa	Scleractinia	Euphylliidae	Galaxea	Galaxea acrhelia		Kenkel CD, Bay LK. Novel transcriptome resources for three scleractinian coral species from the Indo-Pacific. Gigascience. 2017;6: 1–4.
	Anthozoa	Scleractinia	Euphylliidae	Galaxea	Galaxea fascicularis	GFAZ00000000.1	Lin Z, Chen M, Dong X, Zheng X, Huang H, Xu X, et al. Transcriptome profiling of Galaxea fascicularis and its endosymbiont Symbiodinium reveals chronic eutrophication tolerance pathways and metabolic mutualism between partners. Sci Rep. 2017;7: 42100.
	Anthozoa	Scleractinia	Flabellidae	Rhizotrochus	Rhyzothrocus stypus		Yum, L. K., Baumgarten, S., Röthig, T., Roder, C., Roik, A., Michell, C., & Voolstra, C. R. (2017). Transcriptomes and expression profiling of deep-sea corals from the Red Sea provide insight into the biology of azooxanthellate corals. Scientific reports, 7(1), 6442.
	Anthozoa	Scleractinia	Fungiidae	Fungia	Fungia scutaria		available at reefgenomics.org
	Anthozoa	Scleractinia	Merulinidae	Orbicella	Orbicella faveolata	MZGG00000000.1	Anderson, D. A., Walz, M. E., Weil, E., Tonellato, P., & Smith, M. C. (2016). RNA-Seq of the Caribbean reef-building coral Orbicella faveolata (Scleractinia-Merulinidae) under bleaching and disease stress expands models of coral innate immunity. PeerJ, 4, e1616.
	Anthozoa	Scleractinia	Merulinidae	Cyphastrea	Cyphastrea serailia	GETH00000000.1	Chen,M.Transcriptome of the hermatypic coral (Cyphastrea serailia) and the ahermatypic coral (Acanthogorgia vegae)
	Anthozoa	Scleractinia	Montastraeidae	Montastraea	Montastraea cavernosa		available at reefgenomics.org
	Anthozoa	Scleractinia	Mussidae	Favia	Favia sp.		available at reefgenomics.org
	Anthozoa	Scleractinia	Mussidae	Pseudodiploria	Pseudodiploria strigosa		available at reefgenomics.org
	Anthozoa	Scleractinia	Pocilloporidae	Madracis	Madracis auretenra		Bhattacharya D, Agrawal S, Aranda M, Baumgarten S, Belcaid M, Drake JL, et al. Comparative genomics explains the evolutionary success of reef-forming corals. Elife. 2016;5. Available:
	Anthozoa	Scleractinia	Pocilloporidae	Seriatopora	Seriatopora hystrix		Bhattacharya D, Agrawal S, Aranda M, Baumgarten S, Belcaid M, Drake JL, et al. Comparative genomics explains the evolutionary success of reef-forming corals. Elife. 2016;5. Available:
	Anthozoa	Scleractinia	Pocilloporidae	Stylophora	Stylophora pistillata		Voolstra, C. R., Li, Y., Liew, Y. J., Baumgarten, S., Zoccola, D., Flot, J. F., ... & Aranda, M. (2017). Comparative analysis of the genomes of Stylophora pistillata and Acropora digitifera provides evidence for extensive differences between species of corals. Scientific reports, 7(1), 17583.
	Anthozoa	Scleractinia	Poritidae	Goniopora	Goniopora columna		Kenkel CD, Bay LK. Novel transcriptome resources for three scleractinian coral species from the Indo-Pacific. Gigascience. 2017;6: 1–4.
	Anthozoa	Scleractinia	Poritidae	Porites	Porites australiensis		Bhattacharya D, Agrawal S, Aranda M, Baumgarten S, Belcaid M, Drake JL, et al. Comparative genomics explains the evolutionary success of reef-forming corals. Elife. 2016;5. Available:
	Anthozoa	Scleractinia	Poritidae	Porites	Porites lobata	SRP094814	Bhattacharya D, Agrawal S, Aranda M, Baumgarten S, Belcaid M, Drake JL, et al. Comparative genomics explains the evolutionary success of reef-forming corals. Elife. 2016;5. Available:
	Anthozoa	Zoantharia	Sphenopidae	Palythoa	Palythoa caribaeorum	GESO00000000.1	Huang C, Morlighem J-ÉRL, Cai J, Liao Q, Perez CD, Gomes PB, et al. Identification of long non-coding RNAs in two anthozoan species and their possible implications for coral bleaching. Sci Rep. 2017;7: 5333.
	Anthozoa	Zoantharia	Sphenopidae	Protopalythoa	Protopalythoavariabilis	GCVI00000000.1	Huang, C., Morlighem, J. E. R., Zhou, H., Lima, E. P., Gomes, P. B., Cai, J., ... & Radis-Baptista, G. (2016). The transcriptome of the Zoanthid Protopalythoa variabilis (Cnidaria, Anthozoa) predicts a basal repertoire of toxin-like and venom-auxiliary polypeptides. Genome biology and evolution, 8(9), 3045-3064.
	Cubozoa	Carybdeida	Alatinidae	Alatina	Alatina alata	GEUJ00000000.1, SRP056878	Ames, C. L., Ryan, J. F., Bely, A. E., Cartwright, P., & Collins, A. G. (2016). A new transcriptome and transcriptome profiling of adult and larval tissue in the box jellyfish Alatina alata: an emerging model for studying venom, vision and sex. BMC genomics, 17(1), 650.
	Cubozoa	Chirodropida	Chirodropidae	Chironex	Chironex fleckeri	SRP055535	Brinkman DL, Jia X, Potriquet J, Kumar D, Dash D, Kvaskoff D, et al. Transcriptome and venom proteome of the box jellyfish Chironex fleckeri. BMC Genomics. 2015;16: 407.
	Cubozoa	Carybdeida	Tripedaliidae	Tripedalia	Tripedalia cystophori		Bielecki, J., Zaharoff, A. K., Leung, N. Y., Garm, A., & Oakley, T. H. (2014). Ocular and extraocular expression of opsins in the rhopalium of Tripedalia cystophora (Cnidaria: Cubozoa). PloS one, 9(6), e98870. Dataset available at http://ryanlab.whitney.ufl.edu/downloads/Cnidaria_transcriptomes/#
	Hydrozoa	Anthoathecata	Hydractiniidae	Hydractinia	Hydractinia polyclina		Kayal E, Bastian B, Pankey MS, Ohdera A, Medina M, Plachetzki DC, et al. Comprehensive phylogenomic analyses resolve cnidarian relationships and the origins of keyorganismal traits. PeerJ Preprints. PeerJ, Inc.; 2017; Available:
	Hydrozoa	Anthoathecata	Hydridae	Hydra	Hydra magnipapillata		available at compagen.com
	Hydrozoa	Anthoathecata	Milleporidae	Millepora	Millepora squarrosa	GFGU00000000.1	Schizas,N.V. De novo transcriptome assembly of Millepora squarrosa (hydrocoral) from the Caribbean : Unpublished
	Hydrozoa	Anthoathecata	Milleporidae	Millepora	Millepora complanata	GFGT00000000.1	Schizas,N.V. De novo transcriptome assembly of Millepora squarrosa (hydrocoral) from the Caribbean : Unpublished
	Hydrozoa	Anthoathecata	Milleporidae	Millepora	Millepora alcicornis	GFAS00000000.1	Ortiz-González IC, Rivera-Vicéns RE, Schizas NV. De novo transcriptome assembly of The hydrocoral Millepora alcicornis (branching fire coral) from the Caribbean. MarGenomics. 2017;32: 27–30.
	Hydrozoa	Anthoathecata	Oceaniidae	Turritopsis	Turritopsis sp	IAAF00000000.1	Hasegawa, Y., Watanabe, T., Takazawa, M., Ohara, O., & Kubota, S. (2016). De novo assembly of the transcriptome of Turritopsis, a jellyfish that repeatedly rejuvenates. Zoological science, 33(4), 366-371.
	Hydrozoa	Anthoathecata	Tubularidae	Ectopleura	Ectopleura larynx		Zapata F, Goetz FE, Smith SA, Howison M, Siebert S, Church SH, et al. Phylogenomic Analyses Support Traditional Relationships within Cnidaria. PLoS One. 2015;10: e0139068
	Hydrozoa	Leptothecata	Campanulariidae	Clythia	Clythia haemisperica		Kayal E, Bastian B, Pankey MS, Ohdera A, Medina M, Plachetzki DC, et al. Comprehensive phylogenomic analyses resolve cnidarian relationships and the origins of key organismal traits. PeerJ Preprints. PeerJ, Inc.; 2017; Available: http://search.proquest.com/openview/8ec67f18907e23ab801b8f477ec69559/1?pqorigsite=gscholar&cbl=2045933
	Hydrozoa	Limnomedusae	Olindiidae	Craspedacusta	Craspedacusta sowerbyi	GAMY00000000.1	Fidler, A. L., Vanacore, R. M., Chetyrkin, S. V., Pedchenko, V. K., Bhave, G., Yin, V. P., ... & Borza, D. B. (2014). A unique covalent bond in basement membrane is a primordial innovation for tissue evolution. Proceedings of the National Academy of Sciences, 111(1), 331-336.
	Hydrozoa	Narcomeduase	Aeginidae	Aegina	Aegina citrea		Zapata F, Goetz FE, Smith SA, Howison M, Siebert S, Church SH, et al. Phylogenomic Analyses Support Traditional Relationships within Cnidaria. PLoS One. 2015;10: e0139068. Dataset available at http://ryanlab.whitney.ufl.edu/downloads/Cnidaria_transcriptomes/#
	Hydrozoa	Syphonophora	Abylidae	Abylopsis	Abylopsis tetragona		Kayal E, Bastian B, Pankey MS, Ohdera A, Medina M, Plachetzki DC, et al. Comprehensive phylogenomic analyses resolve cnidarian relationships and the origins of key organismal traits. PeerJ Preprints. PeerJ, Inc.; 2017; Available: http://search.proquest.com/openview/8ec67f18907e23ab801b8f477ec69559/1?pqorigsite=gscholar&cbl=2045933 Dataset available at http://ryanlab.whitney.ufl.edu/downloads/Cnid…
	Hydrozoa	Syphonophora	Agalmatidae	Agalma	Agalma elegans		Zapata F, Goetz FE, Smith SA, Howison M, Siebert S, Church SH, et al. Phylogenomic Analyses Support Traditional Relationships within Cnidaria. PLoS One. 2015;10: e0139068. Dataset available at http://ryanlab.whitney.ufl.edu/downloads/Cnidaria_transcriptomes/#
	Hydrozoa	Syphonophora	Agalmatidae	Nanomia	Nanomia bijuga		Zapata F, Goetz FE, Smith SA, Howison M, Siebert S, Church SH, et al. Phylogenomic Analyses Support Traditional Relationships within Cnidaria. PLoS One. 2015;10: e0139068. Dataset available at http://ryanlab.whitney.ufl.edu/downloads/Cnidaria_transcriptomes/#
	Hydrozoa	Syphonophora	Prayidae	Craseoa	Creaseoa lathetica		Kayal E, Bastian B, Pankey MS, Ohdera A, Medina M, Plachetzki DC, et al. Comprehensive phylogenomic analyses resolve cnidarian relationships and the origins of key organismal traits. PeerJ Preprints. PeerJ, Inc.; 2017; Available: http://search.proquest.com/openview/8ec67f18907e23ab801b8f477ec69559/1?pqorigsite=gscholar&cbl=2045933
	Hydrozoa	Syphonophora	Physaliidae	Physalia	Physalia physalia		Zapata F, Goetz FE, Smith SA, Howison M, Siebert S, Church SH, et al. Phylogenomic Analyses Support Traditional Relationships within Cnidaria. PLoS One. 2015;10: e0139068
	Scyphozoa	Coronatae	Atolliidae	Atolla	Atolla vanhoeffeni		Zapata F, Goetz FE, Smith SA, Howison M, Siebert S, Church SH, et al. Phylogenomic Analyses Support Traditional Relationships within Cnidaria. PLoS One. 2015;10: e0139068
	Scyphozoa	Coronatae	Periphyllidae	Periphylla	Periphylla periphylla		Whelan, N. V., Kocot, K. M., Moroz, L. L., & Halanych, K. M. (2015). Error, signal, and the placement of Ctenophora sister to all other animals. Proceedings of the National Academy of Sciences, 201503453.
	Scyphozoa	Discomedusae	Cassiopeidae	Cassiopea	Cassiopea xamanchana		Kayal E, Bastian B, Pankey MS, Ohdera A, Medina M, Plachetzki DC, et al. Comprehensive phylogenomic analyses resolve cnidarian relationships and the origins of keyorganismal traits. PeerJ Preprints. PeerJ, Inc.; 2017; Available:
	Scyphozoa	Rhizostomeae	Rhizostomatidae	Rhopilema	Rhopilema esculentum	GEMS00000000.1, GFYS00000000.1, SRP073155	Li Y, Zhou Z, Tian M, Tian Y, Dong Y, Li S, et al. Exploring single nucleotide polymorphism (SNP), microsatellite (SSR) and differentially expressed genes in the jellyfish(Rhopilema esculentum) by transcriptome sequencing. Mar Genomics. 2017; doi:10.1016/j.margen.2017.01.007
	Scyphozoa	Rhizostomeae	Rhizostomatidae	Stomolophus	Stomolophus meleagris	SRP037742	Li R, Yu H, Xue W, Yue Y, Liu S, Xing R, et al. Jellyfish venomics and venom gland transcriptomics analysis of Stomolophus meleagris to reveal the toxins associated with sting. J Proteomics. 2014;106: 17–29
	Scyphozoa	Semaeostomeae	Cyaneidae	Cyanea	Cyanea capillata	SRP056566	Liu G, Zhou Y, Liu D, Wang Q, Ruan Z, He Q, et al. Global Transcriptome Analysis of the Tentacle of the Jellyfish Cyanea capillata Using Deep Sequencing and Expressed Sequence Tags: Insight into the Toxin- and Degenerative Disease-Related Transcripts. PLoSOne. 2015;10: e0142680.
	Scyphozoa	Semaeostomeae	Cyaneidae	Cyanea	Cyanea nozakii	SRP060482
	Scyphozoa	Semaeostomeae	Pelagiidae	Crysaora	Crysaora fuscescens		Kayal E, Bastian B, Pankey MS, Ohdera A, Medina M, Plachetzki DC, et al. Comprehensive phylogenomic analyses resolve cnidarian relationships and the origins of key organismal traits. PeerJ Preprints. PeerJ, Inc.; 2017; Available: http://search.proquest.com/openview/8ec67f18907e23ab801b8f477ec69559/1?pqorigsite=gscholar&cbl=2045933
	Scyphozoa	Semaeostomeae	Ulmaridae	Aurelia	Aurelia aurita		Brekhman V, Malik A, Haas B, Sher N, Lotan T. Transcriptome profiling of thedynamic life cycle of the scypohozoan jellyfish Aurelia aurita. BMC Genomics. 2015;16:74
	Staurozoa	Stauromedusae	Craterolophidae	Craterolophus	Craterolophus convolvulus	HAGZ00000000.1	Kayal E, Bastian B, Pankey MS, Ohdera A, Medina M, Plachetzki DC, et al. Comprehensive phylogenomic analyses resolve cnidarian relationships and the origins of keyorganismal traits. PeerJ Preprints. PeerJ, Inc.; 2017; Available:
	Staurozoa	Stauromedusae	Haliclystidae	Haliclystus	Haliclystus auricula	HAHA00000000.1	Kayal E, Bastian B, Pankey MS, Ohdera A, Medina M, Plachetzki DC, et al. Comprehensive phylogenomic analyses resolve cnidarian relationships and the origins of keyorganismal traits. PeerJ Preprints. PeerJ, Inc.; 2017; Available:http://search.proquest.com/openview/8ec67f18907e23ab801b8f477ec69559/1?pqorigsite=gscholar&cbl=2045933
	Staurozoa	Stauromedusae	Haliclystidae	Haliclystus	Halyclistus sanjuanensis	HAHB00000000.1	Kayal E, Bastian B, Pankey MS, Ohdera A, Medina M, Plachetzki DC, et al. Comprehensive phylogenomic analyses resolve cnidarian relationships and the origins of keyorganismal traits. PeerJ Preprints. PeerJ, Inc.; 2017; Available:http://search.proquest.com/openview/8ec67f18907e23ab801b8f477ec69559/1?pqorigsite=gscholar&cbl=2045933
	Staurozoa	Stauromedusae	Kishinouyeidae	Calvadosia	Calvadosia cruxmelitensis	HAHC00000000.1	Kayal E, Bastian B, Pankey MS, Ohdera A, Medina M, Plachetzki DC, et al. Comprehensive phylogenomic analyses resolve cnidarian relationships and the origins of keyorganismal traits. PeerJ Preprints. PeerJ, Inc.; 2017; Available:http://search.proquest.com/openview/8ec67f18907e23ab801b8f477ec69559/1?pqorigsite=gscholar&cbl=2045933
	Staurozoa	Stauromedusae	Lucernariidae	Lucernaria	Lucernaria quadricornis	HAHD00000000.1	Kayal E, Bastian B, Pankey MS, Ohdera A, Medina M, Plachetzki DC, et al. Comprehensive phylogenomic analyses resolve cnidarian relationships and the origins of keyorganismal traits. PeerJ Preprints. PeerJ, Inc.; 2017; Available:http://search.proquest.com/openview/8ec67f18907e23ab801b8f477ec69559/1?pqorigsite=gscholar&cbl=2045933
