## Supplementary material for "Comparative proteomics of octocoral and scleractinian skeletomes and the evolution of coral calcification": Homologs distribution for octocoral and scleractinian SOMPs

### Sheet: S.cruciata
Sequence ID	Annotation	A. digitifera	A. tenuis	G. fascicularis	Fungia sp.	S. pistillata	Discosoma sp.	A. fenestrafer	E. pallida	N. vectensis	D. gigantea	Xenia sp.	H. coerulea	C. rubrum	T. musica	P. flava
TR11546|c0_g1_i1	Disintegrin-metalloproteinase with thrombospondin motifs-18-like
TR17041|c0_g1_i1	Collagen alpha-1(I) chain-like
TR17072|c10_g1_i2	Histone H2B-3
TR2606|c0_g1_i1	Collagen triple helix repeat containing protein 1-like
TR27763|c0_g1_i1	Uncharacterized protein 1
TR27913|c2_g1_i1	Actin
TR30382|c4_g7_i1	Collagen alpha-6(VI) chain-like
TR3146|c0_g1_i1	Collagen alpha-2(IV) chain
TR34379|c0_g1_i1	Protein kinase C-binding protein NELL1-like
TR34798|c0_g1_i1	Scleritin
TR36688|c3_g1_i1	Secreted frizzled-related protein 5-like
TR37893|c0_g1_i1	Sushi domain-containing protein 2-like
TR42435|c0_g1_i1	Hephaestin-like protein
TR46363|c2_g1_i1	Collagen_alpha_1_chain_like
TR47775|c0_g2_i1	Uncharacterized Protein 2
TR47841|c0_g2_i1	Coadhesin-like
TR49167|c0_g1_i1	Collagen alpha-5(VI)
TR7358|c4_g1_i1	Histone H4-like
TR7436|c0_g1_i1	Agrin-like
TR1198|c2_g1_i1	Uncharacterized protein
TR1482|c0_g1_i1	Counting factor 60
TR18128|c8_g2_i1	Multiple_inositol polyphosphate 1-like
TR1820|c0_g1_i1	Fibrillin_like
TR21697|c0_g1_i1	Folate_receptor_beta
TR27914|c0_g1_i1	Calsyntenin-1-like
TR28129|c0_g1_i1	Uncharacterized protein
TR28630|c0_g1_i1	Collagen trple xelix repeat-containing protein 1-like
TR36769|c0_g1_i1	Retinoid-inducible serine carboxypeptidase-like
TR43268|c0_g1_i1	Carbonic anhydrase CruCA4
TR53207|c0_g2_i1	Sialate-O-acetylesterase-like
TR7482|c1_g1_i2	Uncharacterized protein
TR7525|c0_g1_i1	Zonadhesin-like
TR30761|c13_g1_i1	Ryncolin 1-like
TR19701|c3_g1_i4	Serotrasnferrin-like
TR30765|c6_g1_i1	Frizzled 4
TR38095|c0_g2_i1	Collagen alpha—4 (VI) chain-like
TR47128|c0_g2_i1	Uncharacterized protein
TR40404|c0_g1_i1	Collagen alpha-1(I) chain-like
TR36167|c0_g1_i1	Hypothetical Protein
TR8951|c0_g1_i1	Uncharacterized protein
TR4748|c0_g1_i1	Uncharacterized_protein
TR7433|c1_g1_i1	Cathepsin_B
TR18082|c1_g3_i1	Fibrillin_2_like
TR30710|c0_g1_i1	tectonin beta propeller repeat containing protein
	Putative homolog present
	No putative homolog present

### Sheet: M.digitata
Sequence ID	Annotation	A. digitifera	A. tenuis	G. fascicularis	Fungia sp.	S. pistillata	Discosoma sp.	A. fenestrafer	E. pallida	N. vectensis	D. gigantea	Xenia sp.	S. cf. Cruciata	H. coerulea	C. rubrum	T. musica	P. flava	G. ventalina
TR25228|c9_g1_i2	Putative Carbonic Anydrase 2
TR2720|c7_g1_i1	SAARP1
TR48053|c7_g1_i1	Acidic SOMP
TR12148|c3_g1_i2	Lithostatine-like
TR18104|c3_g2_i1	Hephaestin-like
TR6196|c4_g1_i1	Seprase 2 – like
TR8319|c4_g1_i1	SAP-1b
TR6183|c13_g1_i1	Stereocilin-like
TR43973|c2_g1_i1	Uncharacterized_Protein_1
TR45900|c2_g1_i1	Tolloid-like 1
TR3897|c0_g3_i1	Coadhesin
TR46727|c5_g2_i1	Adhesion_G-protein coupled receptor
TR4397|c9_g1_i1	CD109__Antigen-like
TR23056|c2_g3_i2	Matrix_metalloproteinase-24_like
TR4386|c14	SAARP2
TR30675|c0_g1_i1	Mucin-like
TR8373|c4_g1_i1	Histone_H4
TR39373|c0_g3_i1	ATP_synthase_subunit_beta-like
TR13092|c4_g1_i1	Thioredoxin_domain_containing_protein-like
TR51356|c1_g1_i1	YEATS_domain-containing_protein-like
TR23417|c11_g1_i1	Uncharacterized_Protein_2

### Sheet: H.coerulea
Sequence ID	Annotation	A. digitifera	A. tenuis	G. fascicularis	Fungia sp.	S. pistillata	Discosoma sp.	A. fenestrafer	E. pallida	N. vectensis	D. gigantea	Xenia sp.	S. cf. Cruciata	T. musica	C. rubrum	P. flava
DN45117_c0_g1_i1	Ganglioside_GM2_activator_like
DN60904_c0_g1_i1	Acidic_protein_1
DN62527_c0_g1_i1	Uncharacterized_protein_1
DN62527_c0_g1_i7	Uncharacterized_protein_2
DN62899_c5_g5_i1	Sushi_domain-containing_protein_2-like
DN64224_c6_g1_i2	CruCA4_like1
DN64689_c5_g1_i4	CruCA4_like2
DN64741_c1_g1_i4	Endothelin_converting_enzyme-like
DN65525_c4_g13_i1	Adhesion_G_protein_coupled_receptor_like
DN65627_c8_g3_i2	Acidic_protein_2
DN66065_c0_g1_i4	Protocadherin_fat4-like

### Sheet: T.musica
Sequence ID	Annotation	A. digitifera	A. tenuis	G. fascicularis	Fungia sp.	S. pistillata	Discosoma sp.	A. fenestrafer	E. pallida	N. vectensis	D. gigantea	Xenia sp.	S. cf. Cruciata	H. coerulea	C. rubrum	P. flava
TR18950|c0_g2_i1	Agrin-like
TR40767|c0_g2_i1	Ectin-like
TR44621|c0_g1_i1	Galaxin-like
TR39564|c0_g1_i1	Collagen 1 alpha
TR48615|c0_g1_i1	Fibropellin_1-like
TR40200|c16_g1_i1	Scleritin-like 1
TR42410|c0_g2_i1	Scleritin-like 2
TR55005|c1_g2_i1	NELL-1 – like
TR36870|c0_g1_i1	Sushi domain containing protein 2-like
TR43768|c0_g2_i1	Acidic Protein 1
TR15229|c0_g1_i1	Uncharacterized protein 1
TR43539|c0_g1_i1	Uncharacterized protein 2
TR21897|c0_g2_i1	Collagen alpha-like
