## Supplementary material for "Comparative proteomics of octocoral and scleractinian skeletomes and the evolution of coral calcification": MSMS_data

### Sheet: M.digitata
Protein ID	Annotation	E-value	MS / MS Observed Peptides
TR25228|c9_g1_i2	Putative Carbonic Anydrase 2	1e-102	ASDGIFIR DLIPPACLR GNVILER TIAPEDFAVVALWVK LESPFGK MIPYEYFK RLESPFGK
TR2720|c7_g1_i1	SAARP1	2e-103	AGEYLDLSLK EVDDEDRK EVDDEDRKK FEIEDGEK FEIEDGEKK GVMNDDTYTAMPAQFPK IKSKDSPK VDIMLYLFR
TR48053|c7_g1_i1	Acidic SOMP	2e-78	FEFTGFMSK FEFTGFMSKR GSDTSVKVEGDTGK GVLVNDGNYVK LPAGFPK TITLVTTLPNTR
TR12148|c3_g1_i2	Lithostatine-like	1e-52	YCYLVSGYTGTR INSAEENEFVLNLIQQR
TR18104|c3_g2_i1	Hephaestin-like	0	DVASLLPATFVTATMK TYFIAAVER
TR6196|c4_g1_i1	Seprase 2 – like	0	AEAEDTIAVAR ASWYLLSCR GPGIPEITLR LTDSGIQHK VGMAVAPVTDWR YLASMPYVDKDK YAVLFSVYGGPGSQK
TR8319|c4_g1_i1	SAP-1b	1e-24	DRGEMDADNPVR GEMDADNPVR NLPFGPEK DAINNKDRGEMDADNPVR
TR6183|c13_g1_i1	Stereocilin-like	0	EAFLDNLYNIAR EVAMPVLR LGEQTGLPEDK NIAQLGQFAIALSR VVLGLTPDDLEK DILNLAADVVTK TALMIPAK GLETEDIKR GQILMVLTR SIDGFLSSDVGK GIEDTIDALGQQK LPEAILLTAIR VVLGLTPDDLEK
TR43973|c2_g1_i1	Uncharacterized_Protein_1	7e-176	LKDDVLMTVTSLLR AIDIDFK
TR45900|c2_g1_i1	Tolloid-like 1	1e-76	GSILMLNFLTFETER WYITVPR
TR3897|c0_g3_i1	Coadhesin	0	DIPLIDIGFALSATSK IFNEIPAR EIIDIILR IIDFSTNIPDQDDLIR NLDGALAQAESLFR SSSGQPDLVSALQEAK VVVVAETIMTK VYQVATK DSQNAFNFMK NVLQEVQR KGDVLILSVGLGSESK TCSNPFPR
TR46727|c5_g2_i1	Adhesion_G-protein coupled receptor	1e-92	DFQDIIQR LQMQLTDSR NLEIYFNK
TR4397|c9_g1_i1	CD109__Antigen-like	0	ASPGSFVAFR IFGVHPDLK QTVTPGDVVTIK TSFTIVSTETMAPTAR
TR23056|c2_g3_i2	Matrix_metalloproteinase-24_like	0	GTQYWIISSR LVFFSGSR
TR4386|c14	SAARP2	6e-136	IFGRSGK LDDDKEDNTDR DADGNEVDDK DSPSEVDDEECK DSPSEVDDEECKEK SKDSPSEVDDEECK SKDSPSEVDDEECKEK TGGKYLDLTLK YLDLTLK GVMIDDDDYTAMPEGFPK LETDDETR LETDDETRK GVMIDDDDYTAMPEGFPKLETDDETR
TR30675|c0_g1_i1	Mucin-like	0	FSQLDKDVISR FYVDYSQTVSK ISQVAFNR INLVNQEVPFFVR LYPSGVEANDNTLPNVDR IYPPSFHR NPILSLAGK NPILSLAGKK
TR8373|c4_g1_i1	Histone_H4	1e-65	ISGLIYEETR TVTAMDVVYALK VFLENVIR
TR39373|c0_g3_i1	ATP_synthase_subunit_beta-like	0	IGLFGGAGVGK VALVYGQMNEPPGAR

### Sheet: H.coerulea
Protein ID	Annotation	E-value	MS / MS Observed Peptides
DN45117_c0_g1_i1	Ganglioside_GM2_activator_like	2e-20	ISATGTLFNSGYSTTAQSQFK TGQQTLSETATVPANFK VTLTSGYPVQIKPR
DN60904_c0_g1_i1	Acidic_protein_1	no hit	ASEYCEEGK ATALQVALSR CRTDVSEAVCNIVAPACTTDR DASRDFECSK ETHTMLQEVENDIDEK GVCEDFPDVDDDPYPCAK LCNNLADR LNAVFSR LRETHTMLQEVENDIDEK MHVVDFLTK MLPVCDDDDDYIR MLPVCDDDDDYIRESGK MLPVCDDDDDYIRESGKK NYKVPSSLDFDDEVER QECYQTMGCLSVTR RGVCEDFPDVDDDPYPCAK TDVSEAVCNIVAPACTTDR VPSSLDFDDEVER
DN62527_c0_g1_i1	Uncharacterized_protein_1	no hit	GFGYGGK GYGLYGYGK
DN62527_c0_g1_i7	Uncharacterized_protein_2	no hit	GYGYGLGK YGIGYGK YGYGYGR
DN62899_c5_g5_i1	Sushi_domain-containing_protein_2-like	0	ALLSPLAAITIR NELLGCPR QLPSLTNIGVPGK VYSALFLTIPR
DN64224_c6_g1_i2	CruCA4_like1	2e-88	ESIPAFSIK ESIPAFSIKK FAYYGPK FCSYLEYFR FHDYSCSHPCDGEFELENK FHDYSCSHPCDGEFELENKGTTLEVIVTSADASITLK FLFKIDK GPCNWPR GSEHHYSGR GSLTTPDCNEIVVWTLFVQPIEISQR GTTLEVIVTSADASITLK GTTLEVIVTSADASITLKDLGR HLVDNFR HLVDNFRPIQPLNGR HNPAFEK IDKVIEAGKK IFSAEMHLVHHSDK KESIPAFSIK KESIPAFSIKK KLLPSNTK KYILEQFHFHWGK LFPDFCAGR LFPDFCAGRR QSPINIPVSR RQSPINIPVSR SFCRFCSYLEYFR TWYSSSLK YILEQFHFHWGK YRGSLTTPDCNEIVVWTLFVQPI…
DN64689_c5_g1_i4	CruCA4_like2	9e-102	KQINLYR SLLPSNTCAFYR YIDEVIEAETEVEIPAFSIK HNPAFDNFLK DSIEFNSYSCPCEDEFLLENK GTTLEVNVATAGASIK QSPINIPLSK YSSLVEALDKPDGLAVLAVMIK
DN64741_c1_g1_i4	Endothelin_converting_enzyme-like	6e-127	LPGLPFSSDQLFFLK LGAEPLFK LSPAFLGYR TFLENIIK
DN65525_c4_g13_i1	Adhesion_G_protein_coupled_receptor_like	3e-80	FPFSSPVVITVR VILASIFPK VILASIFPKPK MASQLKPSHGEYATAGAILR SEFTGFSFPEQIK VVESIGK VVESIGKK
DN65627_c8_g3_i2	Acidic_protein_2	no hit	EYEDTIDAEDEEQIKDVIR LKEYEDTIDAEDEEQIK LKEYEDTIDAEDEEQIKDVIR
DN66065_c0_g1_i4	Protocadherin_fat4-like	0	LSSVSCSEGSLIK SCDSSVSTVTSGSFK SVSENTAVEQLVLK TVFIAVQGQK VVDFFNVGETGTHIAVTTYHTYPR ADIKENAQSGTVVK ATDKDSGLNAQITYSITSGNPGNLFR EIVAQYDFFVR INSGGQVILQGLLDYETTR NPGPLDPGSVK

### Sheet: T.musica
Protein ID	Annotation	E-value	MS / MS Observed Peptides	Average iBAQ Score
TR18950|c0_g2_i1	Agrin-like	4e-106	ACTDPISPVCGSDR ACTDPISPVCGSDRR ASCVTLVTITK CSQQFSPVCGSDGK GFAQCVCPVCPVAK LNCPFYSK PGSCEPLGR QLVITVVSAGR TISVAKPGSCEPLGR TPEWSFGR TYDNECTLR TYDSMCELR TYNNPCDLR YVCPADPQGCR
TR40767|c0_g2_i1	Ectin-like	4e-25	APHLLNR DSQSGYFFYR IWCNPQPCDPSLPER KLGIGYAESADGK LGIGYAESADGK LVNPALNLAMFR QLHGVPPLVLDNALTTEAQAYAEQLK SNTAYGYDASSIVK TCLSPQPGGGCIGPSR VSDGTVCEMDR VYPYFCNSQACATSVDER YLPPGNFFQQFVNNVPR YTPPAVPADPFGLGGIF GHEPEGHNFGGVDECYLYCR
TR44621|c0_g1_i1	Galaxin-like	8e-55	AVCGSELWDPMYDLCCDNHAYEQR ESYNPQNSLCCNEK FGPYSECCGK NYNEFTACCGTK PAANLVGSR PVYKPTPLSQCCGETSYDFLR RYGASTQCCGNR TMCCGVESYNPVR YFNPTTSICCAGSPSR YGASTQCCGNR YTLCCAGK YTLCCAGKPVYKPTPLSQCCGETSYDFLR
TR39564|c0_g1_i1	Collagen 1 alpha	3e-41	ALEEAHDNLFMGGGGAR EDLVYLAK IGTHGAVVNYGGTAETPIK NQLALLTPR VFVIGVGPNADR VSQDVSIYPYHK
TR48615|c0_g1_i1	Fibropellin_1-like	2e-34	DRYQGPSIISK GSYALLGWSGPGELDAITQVQR GYNVVVVNADTGVVESSATFDTYADDNAAGK YQGPSIISK
TR40200|c16_g1_i1	Scleritin-like 1	1e-13	ILNNQQINAFLAAK IMNDVCHCMTGQR KTVVMQPGQQQR RSELFAVGAK SELFAVGAK SFTVAGGPNAACSAPK TLGDEIMR TVVMQPGQQQR VNAQASSICR
TR42410|c0_g2_i1	Scleritin-like 2	5e-15	LFEMGQGIYSK
TR55005|c1_g2_i1	NELL-1 – like	3e-28	AYEFTDK WTDCSCNLGK LAQELLTGSESIVDIQNR TGVTFDAIFK YAGLGSEINSFSDYPR
TR36870|c0_g1_i1	Sushi domain containing protein 2-like	0	ILADGNVVDK YVSPLAVVTISAPK
TR43768|c0_g2_i1	Acidic Protein 1	no hit	AVADVEEPDEDSDPDGK KEEDMVAPPVLGDAEGK SSENAPPEGANEK EEDMVAPPVLGDAEGK
TR15229|c0_g1_i1	Uncharacterized protein 1	no hit	GNEYIIGK YCAGVGVCR YSCPAATFCCK
TR43539|c0_g1_i1	Uncharacterized protein 2	no hit	EIQNFYPFFPR ITIFAGAYK KISCVAENAVGECR
TR21897|c0_g2_i1	Collagen alpha-like	9e-65	GVVNPGGAIFLR WDAISTETQNK

### Sheet: S.cf.cruciata
Protein ID	Annotation	E-value	MS / MS Observed Peptides
TR11546|c0_g1_i1	Disintegrin-metalloproteinase with thrombospondin motifs-18-lile		GHEPLGHNFGGVDECYLYCR ICLIPQPSGGCIGPSR ICLIPQPSGGCIGPSREVYK IIHNNHDAEAVVGYR SSSAYGYDPSR TRICLIPQPSGGCIGPSR VWCNTQPCDPPTPK YNAPIPTPMPVP APYLLNK FGIGYAQSADGK FGIGYAQSADGKK RVYPFWCNSQACTTVVDER SCTNPKPSYNGR SYTFGGANECNLFCEHLLMSNFYMK TCGGGIR VYPFWCNSQACTTVVDERAEQCK YQDNCNAINGGLTGWSQPGPCSK YSPPGNFFGQFTDNVPK
TR17041|c0_g1_i1	Collagen alpha-1(I) chain-like	9e-65	FNYPQLSNLR TILEIITK LPIMGVNPISR
TR17072|c10_g1_i2	Histone H2B-3	6e-66	AMGIMNSFVNDIFER LLLPGELAK
TR24911|c0_g1_i1	No hit		IIKEIMK
TR24968|c2_g1_i1	No hit		ELIELEQMQK
TR2606|c0_g1_i1	Hypothetical protein	2e-42	FIIEEIPSLQ ANSNSVLR LISCSSGK LTYQGSMR QCTFQSLNDGQDK
TR27763|c0_g1_i1	Uncharacterized protein	2e-98	DLPLSQLQNIPR TSTGEALEFVR
TR27913|c2_g1_i1	Actin	2e-113	SYELPDGQVITIGNER EITALAPPTMK IIAPPER QEYDESGPSIVHR
TR30382|c4_g7_i1	Collagen alpha-6(VI) chain-like	1e-69	IDAAAFIEDITPSVCK IDALAIGTGDVYDLTR LIASGDEGYYR TNTAEEILR
TR30386|c0_g1_i1	Tubulin alpha chain like	0	VGINYQPPTVVPGGDLAK
TR30797|c4_g1_i2	Collagen alpha chain-like	3e-155	LPIINVTPFDTGLHK
TR3146|c0_g1_i1	Collagen alpha-2(IV) chain	2e-48	AKDFLDLYIK ALEEAHDNLFMGGGGAR FEPFSNAVK FLDHEKFEPFSNAVK GEAGEPGIPGNR GGMGPTGQQGPDGPSGPR GPAGDPGNNGDDGPR GSDGADGNDANQSIACIYR IAVIFTDGVSGGQQLDVAVQQLVNK ISNDGQTCTCECNTYIPSTFYSVGVQCCR LGTHEGVVNYGETAR LICQHAQNR LLTPRDDLVFR QSPTGQLTMSCNDLSYTATDCGCSR TCPISIDIAYLIDGSDSISVDDYDLQK VMAYFFGVMK VSEDVTTYPYHK VSEDVTTYPYHKDFK
TR34379|c0_g1_i1	Protein kinase C-binding protein NELL1-like	2e-32	AAAAFNVVFK AASGSDGGTIVFFSDGK AYEFTEK EAFLLNEFTVK GQAYIDGATWDDLTNCDR LAQQLLAGSEDLKDIDER TCANYESGSCEGGK YTGRGDADAPFR
TR34798|c0_g1_i1	Scleritin	3e-20	ELHDLCYCLTGQSLV LDEEEMNAYLMR LWEELNQPGGPSAACGAR MHLYEVGR QIYAETSTICR QKLDEEEMNAYLMR
TR36688|c3_g1_i1	Secreted frizzled-related protein 5-like	4e-24	SLICLSDFVFR AFCENVR ASDDVFR FFLCLTYAPVCVGK ILEQCKT MQLLAINR
TR36758|c0_g1_i2	Cathepsin L-like	2e-178	ENLEIAQLMQDK
TR37893|c0_g1_i1	Sushi domain-containing protein 2-like	9e-26	QLPNSSNVGAPGIFVFR SFYGGIPAQVGFNFGDGKR YYSVSGSQTDLIR
TR42435|c0_g1_i1	Hephaestin-like protein	0	DTNSGLVGPLIICR EYSDETFSK SNEGSLYNDGTSGAATR YLGFLGPIIR
TR43707|c0_g2_i1	Peroxiredoxin-1-like	2e-120	LVQAFQFTDK
TR46363|c2_g1_i1	Collagen_alpha_1_chain_like		IGLIIFGQEDK ILDVGQITDAEQLAR KILDVGQITDAEQLAR LCGGLAYR NSLLNVGPDGTR SNVDDVVILMTDGEPR
TR47775|c0_g2_i1	Uncharacterized Protein	3e-23	ENDEVTYEIISK GDSTPMDAFTSEEK GTGDVIYEIISK ITTYEVVSR
TR47841|c0_g2_i1	Coadhesin-like	3e-09	ACECPESETVTAR ACIDPGQCACEK CCGPEYIDLK CDKFYTVVDL ELLEYLDK ELLEYLDKLTYNQVDGDGTR EPNVNSR GNYAIGEHSALYNYEYTAATGR ITTETYTAHGK IVDQACLVEIDVR LISSPQLNVGPDGTHIGILTFSTEAETR LTYNQVDGDGTR MADELFPK MVEPDISSPAEFGIGK VLVGLGEMQTAK
TR49167|c0_g1_i1	Collagen alpha-5(VI)	2e-35	AFPLVCNYLK DILFLVDGTVNPQQTYNMADK EQADILK ESNPNVVVLVTR IIAIGAGK LASFLEQITYPEFVILSK LNMIVQQR LQNIVVDIVK TMTDLALK VNNEVFTGR YSEFETISK
TR7334|c0_g1_i1	Uncharacterized protein	2e-102	SRSFGGISAMPMK
TR7358|c4_g1_i1	Histone H4-like	1e-65	VFLENVIR ISGLIYEETR
TR7436|c0_g1_i1	Agrin-like	4e-73	ASCVSMITITMAR ATGDCSTLSCDNFSTCK AVLPPANNPCGEGR CICPVCPTTR CVCPDLCPNIFSPQCGSDGQTYQNECSLK CVCPDLCPNIFSPQCGSDGQTYQNECSLKR CVCPDLCPQVNAPVCGSDGVTYENDCAMRR CVCPGPCAGPK CVNYALCEVFQGQPR CVVVQGQPR LCSNECSQTNDICSLNGK LPVCGSDGITYENECDLR LPVCGSDGITYENECDLRR NDGDCSGGMICCDSGCTK NDGDCSGGMICCDSGCTKR QLTITVASAER QYLCPADPLGCR SPVCGSDGR SPVCGSNGVTYQNR SYDSECELR SYDSECELRR TINPCLNQICSHHATCIVER TITVASAGFCEPVGR TSCLAG…
TR1198|c2_g1_i1	Fucolectin-like	5e-29	MVQELFSR TTLPVPYNVITFDPK
TR1482|c0_g1_i1	counting factor 60-like	2e-118	EIFEEVAK TMQSAQMFMTGMYPPSQPVEGR
TR15749|c0_g1_i1	complement factor B-like	3e-167	NQQAICLPR
TR18128|c8_g2_i1	Multiple inositol polyphosphate 1-like	0	EITDSFQR YDPVYINMVIR YQPIAIK
TR1820|c0_g1_i1	Fibrillin-like	4e-48	CEEFVYGGCQGNMNR DVCVLPK GICEGFIYHGQGGNANNFER NILCPGQGEICK SLDCENSCAAAVK
TR21697|c0_g1_i1	Folate receptor beta	1e-79	SFEYADGTR SPGTEGAELR VLNIPLCSR
TR27914|c0_g1_i1	Calsyntenin-1-like	5e-111	FGDICEYFIR GLATLEDYK TQYILAATDPQR TSDMPFEINNK VIEITGQGSPTALENILR VINCVYECK YVSNTLQTELTTDK
TR28129|c0_g1_i1	Uncharacterized protein	1e-73	FFVDDPVLFSNSFK GLVGIPLTVGSFR TIAPLEFVQLSQTTNK
TR28630|c0_g1_i1	Collagen trple xelix repeat-containing protein 1-like	3e-38	LIIEEVPPLQ MIGCVSQR
TR36769|c0_g1_i1	Hypotethical protein	0	SFLEEIPVFK TAQAFYAGEYAR
TR43268|c0_g1_i1	Carbonic anhydrase CruCA_4	8e-116	IPQFDVESLLPK QSPINIPVSK
TR53207|c0_g2_i1	Sialate-O-acetylesterase-like	2e-161	LALAGLAIGYGK LFTAEMDCEATPR SVSCVADEVR LECAIYSGGLPAPPFIISGPFK SLDTEIEVR
TR7482|c1_g1_i2	Uncharacterized protein	No hit	FQYVQLLYSLR LSIAYPGPVPK
TR7525|c0_g1_i1	Zonadhesin-like	4e-79	AAGQASPLVGAFTPQCEEDGSYK EGINIPVCEK ELLTVESPGECATRPPQSK IDVLYPGQCK VSDPVVEK VVQPDPCEGVK
TR30761|c13_g1_i1	Ryncolin 1-like	3e-100	IDGSVDFFR LSLGAYSGTADDAFGTHR NGFGDPAGEFWLGLDK TDGVYSIDPDGK YAVYDFFAVASEQAK
TR19701|c3_g1_i4	Serotrasnferrin-like	5e-25	IPVGYLR YYGLAVVQK
TR30765|c6_g1_i1	Frizzled 4	0	ENSVSFLGK LQDIPQVIPLAMGFSSLK MFEAANFGEGVK SPTFTIIK
TR38095|c0_g2_i1	Collagen alpha—4 (VI) chain-like	5e-26	IEFNLGDYSSNK SDVYLVNLK
TR47128|c0_g2_i1	Uncharacterized protein	3e-12	DCFGGGQLVPVSFNPPFLK VNVLPTEISNK
TR40404|c0_g1_i1	Collagen alpha-1(I) chain-like	0	SSEEDVYFSELTGGK TVFEIETDKLNQLPIVDFAPR
TR36167|c0_g1_i1	Hypotethical protein	2e-41	GTATFSSFLK GVFYGSCQPFGSVTDR SLFQPATR
TR8951|c0_g1_i1	Uncharacterized protein	6e-70	FGGGYTFIPR LIQQLFR
TR4748|c0_g1_i1	Uncharacterized protein	7e-22	AYMDVHFYLL DNSYHELVYNGSPAFVGAVK VNTGLATLITDVQNR
TR7433|c1_g1_i1	Cathepsin B	2e-69	FEGASTQYIK GLLGVVPDPNNFR
TR18082|c1_g3_i1	Uncharacterized protein	1e-18	GVEPSYSNWYAK HYVCEITYDR NQGGDLAVPTSNEINQHIYLAIK STADSWQAAR TDYYSHQDIGGK TNEPNDAGGNEDCVELVYK VAEGLGNK WNDLPCTTYLR
TR30710|c0_g1_i1	Hypotethical protein	7e-91	AQNIYIR ISGALTQLEVDR LIQIDSGPSGIVYGVNR NGVSLSNPK QIEVGAAGDVYGINSAGNVYR
